# Virome analysis provides new insights into the pathogenesis mechanism and treatment of SLE disease

**DOI:** 10.1101/2023.10.25.564084

**Authors:** Yifan Wu, Zhiyuan Zhang, Xun Liu, Ye Qiu, Xingyi Ge, Zhichao Miao, Xiangxian Meng, Yousong Peng

## Abstract

Systemic lupus erythematosus (SLE) is a multi-system autoimmune disease. Many viruses have been reported to be associated with SLE, but the diversity of the virome in SLE and the mechanisms underlying the interactions between viral infection and SLE are still unclear. This study identified ten human virus species from 826 RNA-Seq samples of human blood from 688 SLE patients and 138 healthy controls. SLE patients were found to have higher positive rates of viruses than healthy controls, although the virus abundances were low and comparable in both SLE patients and healthy controls. Analysis of the antiviral interferon-stimulated genes (ISGs) in samples showed higher ISG expression levels in virus-positive samples compared to virus-negative samples, which confirmed viral infections in virus-positive samples. Further analysis of differential expression genes between virus-positive and negative SLE patients showed that several genes that were up-regulated in SLE patients were further up-regulated after viral infections, and they were mainly enriched in immune response-related biological processes, suggesting an excess immune response in SLE patients after viral infections. Finally, three marker genes of the SLE severity, namely STAT1, STAT5A, and STAT5B, showed higher expression levels in virus-positive SLE patients compared to those in virus-negative SLE patients, suggesting that viral infections may aggravate the SLE disease. Overall, the study deepens our understanding of the association between viruses and SLE and provides new insights into prevention and control of the disease.
