## Supplementary Tables for "Virome analysis provides new insights into the pathogenesis mechanism and treatment of SLE disease"

### Sheet: Table S1
Table S1. The samples used in the study.
ProjectID	Run	Group	Body_site	Age	Sex
PRJNA318253	SRR3362713	SLE	Blood	NA	NA
PRJNA318253	SRR3362715	SLE	Blood	NA	NA
PRJNA318253	SRR3362717	SLE	Blood	NA	NA
PRJNA318253	SRR3362719	SLE	Blood	NA	NA
PRJNA318253	SRR3362721	SLE	Blood	NA	NA
PRJNA318253	SRR3362723	SLE	Blood	NA	NA
PRJNA318253	SRR3362725	SLE	Blood	NA	NA
PRJNA318253	SRR3362727	SLE	Blood	NA	NA
PRJNA318253	SRR3362729	SLE	Blood	NA	NA
PRJNA318253	SRR3362731	SLE	Blood	NA	NA
PRJNA318253	SRR3362733	SLE	Blood	NA	NA
PRJNA318253	SRR3362734	SLE	Blood	NA	NA
PRJNA318253	SRR3362735	Control	Blood	NA	NA
PRJNA318253	SRR3362736	Control	Blood	NA	NA
PRJNA318253	SRR3362737	Control	Blood	NA	NA
PRJNA318253	SRR3362738	Control	Blood	NA	NA
PRJNA476781	SRR7367602	SLE	Blood	NA	NA
PRJNA476781	SRR7367603	SLE	Blood	NA	NA
PRJNA476781	SRR7367604	SLE	Blood	NA	NA
PRJNA476781	SRR7367605	SLE	Blood	NA	NA
PRJNA476781	SRR7367606	SLE	Blood	NA	NA
PRJNA476781	SRR7367607	SLE	Blood	NA	NA
PRJNA476781	SRR7367608	SLE	Blood	NA	NA
PRJNA476781	SRR7367609	SLE	Blood	NA	NA
PRJNA476781	SRR7367610	SLE	Blood	NA	NA
PRJNA476781	SRR7367611	SLE	Blood	NA	NA
PRJNA476781	SRR7367612	SLE	Blood	NA	NA
PRJNA476781	SRR7367613	SLE	Blood	NA	NA
PRJNA476781	SRR7367614	SLE	Blood	NA	NA
PRJNA476781	SRR7367615	SLE	Blood	NA	NA
PRJNA476781	SRR7367616	SLE	Blood	NA	NA
PRJNA476781	SRR7367617	SLE	Blood	NA	NA
PRJNA476781	SRR7367618	SLE	Blood	NA	NA
PRJNA476781	SRR7367619	SLE	Blood	NA	NA
PRJNA476781	SRR7367620	SLE	Blood	NA	NA
PRJNA476781	SRR7367621	SLE	Blood	NA	NA
PRJNA476781	SRR7367622	SLE	Blood	NA	NA
PRJNA476781	SRR7367623	SLE	Blood	NA	NA
PRJNA476781	SRR7367624	SLE	Blood	NA	NA
PRJNA476781	SRR7367625	SLE	Blood	NA	NA
PRJNA476781	SRR7367626	SLE	Blood	NA	NA
PRJNA476781	SRR7367627	SLE	Blood	NA	NA
PRJNA476781	SRR7367628	SLE	Blood	NA	NA
PRJNA476781	SRR7367629	SLE	Blood	NA	NA
PRJNA476781	SRR7367630	SLE	Blood	NA	NA
PRJNA476781	SRR7367631	SLE	Blood	NA	NA
PRJNA476781	SRR7367632	SLE	Blood	NA	NA
PRJNA476781	SRR7367633	SLE	Blood	NA	NA
PRJNA476781	SRR7367634	SLE	Blood	NA	NA
PRJNA476781	SRR7367635	SLE	Blood	NA	NA
PRJNA476781	SRR7367636	SLE	Blood	NA	NA
PRJNA476781	SRR7367637	SLE	Blood	NA	NA
PRJNA476781	SRR7367638	SLE	Blood	NA	NA
PRJNA476781	SRR7367639	SLE	Blood	NA	NA
PRJNA476781	SRR7367640	SLE	Blood	NA	NA
PRJNA476781	SRR7367641	SLE	Blood	NA	NA
PRJNA476781	SRR7367642	SLE	Blood	NA	NA
PRJNA476781	SRR7367643	SLE	Blood	NA	NA
PRJNA476781	SRR7367644	SLE	Blood	NA	NA
PRJNA476781	SRR7367645	SLE	Blood	NA	NA
PRJNA476781	SRR7367646	SLE	Blood	NA	NA
PRJNA476781	SRR7367647	SLE	Blood	NA	NA
PRJNA476781	SRR7367648	SLE	Blood	NA	NA
PRJNA476781	SRR7367649	SLE	Blood	NA	NA
PRJNA476781	SRR7367650	SLE	Blood	NA	NA
PRJNA476781	SRR7367651	SLE	Blood	NA	NA
PRJNA476781	SRR7367652	SLE	Blood	NA	NA
PRJNA476781	SRR7367653	SLE	Blood	NA	NA
PRJNA476781	SRR7367654	SLE	Blood	NA	NA
PRJNA476781	SRR7367655	SLE	Blood	NA	NA
PRJNA476781	SRR7367656	SLE	Blood	NA	NA
PRJNA476781	SRR7367657	SLE	Blood	NA	NA
PRJNA476781	SRR7367658	SLE	Blood	NA	NA
PRJNA476781	SRR7367659	SLE	Blood	NA	NA
PRJNA476781	SRR7367660	SLE	Blood	NA	NA
PRJNA476781	SRR7367661	SLE	Blood	NA	NA
PRJNA476781	SRR7367662	SLE	Blood	NA	NA
PRJNA476781	SRR7367663	SLE	Blood	NA	NA
PRJNA476781	SRR7367664	SLE	Blood	NA	NA
PRJNA476781	SRR7367665	SLE	Blood	NA	NA
PRJNA476781	SRR7367666	SLE	Blood	NA	NA
PRJNA476781	SRR7367667	SLE	Blood	NA	NA
PRJNA476781	SRR7367668	SLE	Blood	NA	NA
PRJNA476781	SRR7367669	SLE	Blood	NA	NA
PRJNA476781	SRR7367670	SLE	Blood	NA	NA
PRJNA476781	SRR7367671	SLE	Blood	NA	NA
PRJNA476781	SRR7367672	SLE	Blood	NA	NA
PRJNA476781	SRR7367673	SLE	Blood	NA	NA
PRJNA476781	SRR7367674	SLE	Blood	NA	NA
PRJNA476781	SRR7367675	SLE	Blood	NA	NA
PRJNA476781	SRR7367676	SLE	Blood	NA	NA
PRJNA476781	SRR7367677	SLE	Blood	NA	NA
PRJNA476781	SRR7367678	SLE	Blood	NA	NA
PRJNA476781	SRR7367679	SLE	Blood	NA	NA
PRJNA476781	SRR7367680	SLE	Blood	NA	NA
PRJNA476781	SRR7367681	SLE	Blood	NA	NA
PRJNA476781	SRR7367682	SLE	Blood	NA	NA
PRJNA476781	SRR7367683	SLE	Blood	NA	NA
PRJNA476781	SRR7367684	SLE	Blood	NA	NA
PRJNA476781	SRR7367685	SLE	Blood	NA	NA
PRJNA476781	SRR7367686	SLE	Blood	NA	NA
PRJNA476781	SRR7367687	SLE	Blood	NA	NA
PRJNA476781	SRR7367688	SLE	Blood	NA	NA
PRJNA476781	SRR7367689	SLE	Blood	NA	NA
PRJNA476781	SRR7367690	SLE	Blood	NA	NA
PRJNA476781	SRR7367691	SLE	Blood	NA	NA
PRJNA476781	SRR7367692	SLE	Blood	NA	NA
PRJNA476781	SRR7367693	SLE	Blood	NA	NA
PRJNA476781	SRR7367694	SLE	Blood	NA	NA
PRJNA476781	SRR7367695	SLE	Blood	NA	NA
PRJNA476781	SRR7367696	SLE	Blood	NA	NA
PRJNA476781	SRR7367697	SLE	Blood	NA	NA
PRJNA476781	SRR7367698	SLE	Blood	NA	NA
PRJNA476781	SRR7367699	SLE	Blood	NA	NA
PRJNA476781	SRR7367700	SLE	Blood	NA	NA
PRJNA476781	SRR7367701	SLE	Blood	NA	NA
PRJNA476781	SRR7367702	SLE	Blood	NA	NA
PRJNA476781	SRR7367703	SLE	Blood	NA	NA
PRJNA476781	SRR7367704	SLE	Blood	NA	NA
PRJNA476781	SRR7367705	SLE	Blood	NA	NA
PRJNA476781	SRR7367706	SLE	Blood	NA	NA
PRJNA476781	SRR7367707	SLE	Blood	NA	NA
PRJNA476781	SRR7367708	SLE	Blood	NA	NA
PRJNA476781	SRR7367709	SLE	Blood	NA	NA
PRJNA476781	SRR7367710	SLE	Blood	NA	NA
PRJNA476781	SRR7367711	SLE	Blood	NA	NA
PRJNA476781	SRR7367712	SLE	Blood	NA	NA
PRJNA476781	SRR7367713	SLE	Blood	NA	NA
PRJNA476781	SRR7367714	SLE	Blood	NA	NA
PRJNA476781	SRR7367715	SLE	Blood	NA	NA
PRJNA476781	SRR7367716	SLE	Blood	NA	NA
PRJNA476781	SRR7367717	SLE	Blood	NA	NA
PRJNA476781	SRR7367718	SLE	Blood	NA	NA
PRJNA476781	SRR7367719	SLE	Blood	NA	NA
PRJNA476781	SRR7367720	SLE	Blood	NA	NA
PRJNA476781	SRR7367721	SLE	Blood	NA	NA
PRJNA476781	SRR7367722	SLE	Blood	NA	NA
PRJNA476781	SRR7367723	SLE	Blood	NA	NA
PRJNA476781	SRR7367724	SLE	Blood	NA	NA
PRJNA476781	SRR7367725	SLE	Blood	NA	NA
PRJNA476781	SRR7367726	SLE	Blood	NA	NA
PRJNA476781	SRR7367727	SLE	Blood	NA	NA
PRJNA476781	SRR7367728	SLE	Blood	NA	NA
PRJNA476781	SRR7367729	SLE	Blood	NA	NA
PRJNA476781	SRR7367730	SLE	Blood	NA	NA
PRJNA476781	SRR7367731	SLE	Blood	NA	NA
PRJNA476781	SRR7367732	SLE	Blood	NA	NA
PRJNA476781	SRR7367733	SLE	Blood	NA	NA
PRJNA476781	SRR7367734	SLE	Blood	NA	NA
PRJNA476781	SRR7367735	SLE	Blood	NA	NA
PRJNA476781	SRR7367736	SLE	Blood	NA	NA
PRJNA476781	SRR7367737	SLE	Blood	NA	NA
PRJNA476781	SRR7367738	SLE	Blood	NA	NA
PRJNA476781	SRR7367739	SLE	Blood	NA	NA
PRJNA476781	SRR7367740	SLE	Blood	NA	NA
PRJNA476781	SRR7367741	SLE	Blood	NA	NA
PRJNA476781	SRR7367742	SLE	Blood	NA	NA
PRJNA476781	SRR7367743	SLE	Blood	NA	NA
PRJNA476781	SRR7367744	SLE	Blood	NA	NA
PRJNA476781	SRR7367745	SLE	Blood	NA	NA
PRJNA476781	SRR7367746	SLE	Blood	NA	NA
PRJNA476781	SRR7367747	SLE	Blood	NA	NA
PRJNA476781	SRR7367748	SLE	Blood	NA	NA
PRJNA476781	SRR7367749	SLE	Blood	NA	NA
PRJNA476781	SRR7367750	SLE	Blood	NA	NA
PRJNA476781	SRR7367751	SLE	Blood	NA	NA
PRJNA476781	SRR7367752	SLE	Blood	NA	NA
PRJNA476781	SRR7367753	SLE	Blood	NA	NA
PRJNA476781	SRR7367754	SLE	Blood	NA	NA
PRJNA476781	SRR7367755	SLE	Blood	NA	NA
PRJNA476781	SRR7367756	SLE	Blood	NA	NA
PRJNA476781	SRR7367757	SLE	Blood	NA	NA
PRJNA476781	SRR7367758	SLE	Blood	NA	NA
PRJNA476781	SRR7367759	SLE	Blood	NA	NA
PRJNA476781	SRR7367760	SLE	Blood	NA	NA
PRJNA476781	SRR7367761	SLE	Blood	NA	NA
PRJNA476781	SRR7367762	SLE	Blood	NA	NA
PRJNA476781	SRR7367763	SLE	Blood	NA	NA
PRJNA476781	SRR7367764	SLE	Blood	NA	NA
PRJNA476781	SRR7367765	SLE	Blood	NA	NA
PRJNA476781	SRR7367766	SLE	Blood	NA	NA
PRJNA476781	SRR7367767	SLE	Blood	NA	NA
PRJNA476781	SRR7367768	SLE	Blood	NA	NA
PRJNA476781	SRR7367769	SLE	Blood	NA	NA
PRJNA476781	SRR7367770	SLE	Blood	NA	NA
PRJNA476781	SRR7367771	SLE	Blood	NA	NA
PRJNA476781	SRR7367772	SLE	Blood	NA	NA
PRJNA476781	SRR7367773	SLE	Blood	NA	NA
PRJNA476781	SRR7367774	SLE	Blood	NA	NA
PRJNA476781	SRR7367775	SLE	Blood	NA	NA
PRJNA476781	SRR7367776	SLE	Blood	NA	NA
PRJNA476781	SRR7367777	SLE	Blood	NA	NA
PRJNA476781	SRR7367778	SLE	Blood	NA	NA
PRJNA476781	SRR7367779	SLE	Blood	NA	NA
PRJNA476781	SRR7367780	SLE	Blood	NA	NA
PRJNA476781	SRR7367781	SLE	Blood	NA	NA
PRJNA476781	SRR7367782	SLE	Blood	NA	NA
PRJNA476781	SRR7367783	SLE	Blood	NA	NA
PRJNA476781	SRR7367784	SLE	Blood	NA	NA
PRJNA476781	SRR7367785	SLE	Blood	NA	NA
PRJNA476781	SRR7367786	SLE	Blood	NA	NA
PRJNA476781	SRR7367787	SLE	Blood	NA	NA
PRJNA476781	SRR7367788	SLE	Blood	NA	NA
PRJNA476781	SRR7367789	SLE	Blood	NA	NA
PRJNA476781	SRR7367790	SLE	Blood	NA	NA
PRJNA476781	SRR7367791	SLE	Blood	NA	NA
PRJNA476781	SRR7367792	SLE	Blood	NA	NA
PRJNA476781	SRR7367793	SLE	Blood	NA	NA
PRJNA476781	SRR7367794	SLE	Blood	NA	NA
PRJNA476781	SRR7367795	SLE	Blood	NA	NA
PRJNA476781	SRR7367796	SLE	Blood	NA	NA
PRJNA476781	SRR7367797	SLE	Blood	NA	NA
PRJNA476781	SRR7367798	SLE	Blood	NA	NA
PRJNA476781	SRR7367799	SLE	Blood	NA	NA
PRJNA476781	SRR7367800	SLE	Blood	NA	NA
PRJNA476781	SRR7367801	SLE	Blood	NA	NA
PRJNA476781	SRR7367802	SLE	Blood	NA	NA
PRJNA476781	SRR7367803	SLE	Blood	NA	NA
PRJNA476781	SRR7367804	SLE	Blood	NA	NA
PRJNA476781	SRR7367805	SLE	Blood	NA	NA
PRJNA476781	SRR7367806	SLE	Blood	NA	NA
PRJNA476781	SRR7367807	SLE	Blood	NA	NA
PRJNA476781	SRR7367808	SLE	Blood	NA	NA
PRJNA476781	SRR7367809	SLE	Blood	NA	NA
PRJNA476781	SRR7367810	SLE	Blood	NA	NA
PRJNA476781	SRR7367811	SLE	Blood	NA	NA
PRJNA476781	SRR7367812	SLE	Blood	NA	NA
PRJNA476781	SRR7367813	SLE	Blood	NA	NA
PRJNA476781	SRR7367814	SLE	Blood	NA	NA
PRJNA476781	SRR7367815	SLE	Blood	NA	NA
PRJNA476781	SRR7367816	SLE	Blood	NA	NA
PRJNA476781	SRR7367817	SLE	Blood	NA	NA
PRJNA476781	SRR7367818	SLE	Blood	NA	NA
PRJNA476781	SRR7367819	SLE	Blood	NA	NA
PRJNA476781	SRR7367820	SLE	Blood	NA	NA
PRJNA476781	SRR7367821	SLE	Blood	NA	NA
PRJNA476781	SRR7367822	SLE	Blood	NA	NA
PRJNA476781	SRR7367823	SLE	Blood	NA	NA
PRJNA476781	SRR7367824	SLE	Blood	NA	NA
PRJNA476781	SRR7367825	SLE	Blood	NA	NA
PRJNA476781	SRR7367826	SLE	Blood	NA	NA
PRJNA476781	SRR7367827	SLE	Blood	NA	NA
PRJNA476781	SRR7367828	SLE	Blood	NA	NA
PRJNA476781	SRR7367829	SLE	Blood	NA	NA
PRJNA476781	SRR7367830	SLE	Blood	NA	NA
PRJNA476781	SRR7367831	SLE	Blood	NA	NA
PRJNA476781	SRR7367832	SLE	Blood	NA	NA
PRJNA476781	SRR7367833	SLE	Blood	NA	NA
PRJNA476781	SRR7367834	SLE	Blood	NA	NA
PRJNA476781	SRR7367835	SLE	Blood	NA	NA
PRJNA476781	SRR7367836	SLE	Blood	NA	NA
PRJNA476781	SRR7367837	SLE	Blood	NA	NA
PRJNA476781	SRR7367838	SLE	Blood	NA	NA
PRJNA476781	SRR7367839	SLE	Blood	NA	NA
PRJNA476781	SRR7367840	SLE	Blood	NA	NA
PRJNA476781	SRR7367841	SLE	Blood	NA	NA
PRJNA476781	SRR7367842	SLE	Blood	NA	NA
PRJNA476781	SRR7367843	SLE	Blood	NA	NA
PRJNA476781	SRR7367844	SLE	Blood	NA	NA
PRJNA476781	SRR7367845	SLE	Blood	NA	NA
PRJNA476781	SRR7367846	SLE	Blood	NA	NA
PRJNA476781	SRR7367847	SLE	Blood	NA	NA
PRJNA476781	SRR7367848	SLE	Blood	NA	NA
PRJNA476781	SRR7367849	SLE	Blood	NA	NA
PRJNA476781	SRR7367850	SLE	Blood	NA	NA
PRJNA476781	SRR7367851	SLE	Blood	NA	NA
PRJNA476781	SRR7367852	SLE	Blood	NA	NA
PRJNA476781	SRR7367853	SLE	Blood	NA	NA
PRJNA476781	SRR7367854	SLE	Blood	NA	NA
PRJNA476781	SRR7367855	SLE	Blood	NA	NA
PRJNA476781	SRR7367856	SLE	Blood	NA	NA
PRJNA476781	SRR7367857	SLE	Blood	NA	NA
PRJNA476781	SRR7367858	SLE	Blood	NA	NA
PRJNA476781	SRR7367859	SLE	Blood	NA	NA
PRJNA476781	SRR7367860	SLE	Blood	NA	NA
PRJNA476781	SRR7367861	SLE	Blood	NA	NA
PRJNA476781	SRR7367862	SLE	Blood	NA	NA
PRJNA476781	SRR7367863	SLE	Blood	NA	NA
PRJNA476781	SRR7367864	SLE	Blood	NA	NA
PRJNA476781	SRR7367865	SLE	Blood	NA	NA
PRJNA476781	SRR7367866	SLE	Blood	NA	NA
PRJNA476781	SRR7367867	SLE	Blood	NA	NA
PRJNA476781	SRR7367868	SLE	Blood	NA	NA
PRJNA476781	SRR7367869	SLE	Blood	NA	NA
PRJNA476781	SRR7367870	SLE	Blood	NA	NA
PRJNA476781	SRR7367871	SLE	Blood	NA	NA
PRJNA476781	SRR7367872	SLE	Blood	NA	NA
PRJNA476781	SRR7367873	SLE	Blood	NA	NA
PRJNA476781	SRR7367874	SLE	Blood	NA	NA
PRJNA476781	SRR7367875	SLE	Blood	NA	NA
PRJNA476781	SRR7367876	SLE	Blood	NA	NA
PRJNA476781	SRR7367877	SLE	Blood	NA	NA
PRJNA476781	SRR7367878	SLE	Blood	NA	NA
PRJNA476781	SRR7367879	SLE	Blood	NA	NA
PRJNA476781	SRR7367880	SLE	Blood	NA	NA
PRJNA476781	SRR7367881	SLE	Blood	NA	NA
PRJNA476781	SRR7367882	SLE	Blood	NA	NA
PRJNA476781	SRR7367883	SLE	Blood	NA	NA
PRJNA476781	SRR7367884	SLE	Blood	NA	NA
PRJNA476781	SRR7367885	SLE	Blood	NA	NA
PRJNA476781	SRR7367886	SLE	Blood	NA	NA
PRJNA476781	SRR7367887	SLE	Blood	NA	NA
PRJNA476781	SRR7367888	SLE	Blood	NA	NA
PRJNA476781	SRR7367889	SLE	Blood	NA	NA
PRJNA476781	SRR7367890	SLE	Blood	NA	NA
PRJNA476781	SRR7367891	SLE	Blood	NA	NA
PRJNA476781	SRR7367892	SLE	Blood	NA	NA
PRJNA476781	SRR7367893	SLE	Blood	NA	NA
PRJNA476781	SRR7367894	SLE	Blood	NA	NA
PRJNA476781	SRR7367895	SLE	Blood	NA	NA
PRJNA476781	SRR7367896	SLE	Blood	NA	NA
PRJNA476781	SRR7367897	SLE	Blood	NA	NA
PRJNA476781	SRR7367898	SLE	Blood	NA	NA
PRJNA476781	SRR7367899	SLE	Blood	NA	NA
PRJNA476781	SRR7367900	SLE	Blood	NA	NA
PRJNA476781	SRR7367901	SLE	Blood	NA	NA
PRJNA476781	SRR7367902	SLE	Blood	NA	NA
PRJNA476781	SRR7367903	SLE	Blood	NA	NA
PRJNA476781	SRR7367904	SLE	Blood	NA	NA
PRJNA476781	SRR7367905	SLE	Blood	NA	NA
PRJNA476781	SRR7367906	SLE	Blood	NA	NA
PRJNA476781	SRR7367907	SLE	Blood	NA	NA
PRJNA476781	SRR7367908	SLE	Blood	NA	NA
PRJNA476781	SRR7367909	SLE	Blood	NA	NA
PRJNA476781	SRR7367910	SLE	Blood	NA	NA
PRJNA476781	SRR7367911	SLE	Blood	NA	NA
PRJNA476781	SRR7367912	SLE	Blood	NA	NA
PRJNA476781	SRR7367913	SLE	Blood	NA	NA
PRJNA476781	SRR7367914	SLE	Blood	NA	NA
PRJNA476781	SRR7367915	SLE	Blood	NA	NA
PRJNA476781	SRR7367916	SLE	Blood	NA	NA
PRJNA476781	SRR7367917	SLE	Blood	NA	NA
PRJNA476781	SRR7367918	SLE	Blood	NA	NA
PRJNA476781	SRR7367919	SLE	Blood	NA	NA
PRJNA476781	SRR7367920	SLE	Blood	NA	NA
PRJNA476781	SRR7367921	SLE	Blood	NA	NA
PRJNA476781	SRR7367922	SLE	Blood	NA	NA
PRJNA476781	SRR7367923	SLE	Blood	NA	NA
PRJNA476781	SRR7367924	SLE	Blood	NA	NA
PRJNA476781	SRR7367925	SLE	Blood	NA	NA
PRJNA476781	SRR7367926	SLE	Blood	NA	NA
PRJNA476781	SRR7367927	SLE	Blood	NA	NA
PRJNA476781	SRR7367928	SLE	Blood	NA	NA
PRJNA476781	SRR7367929	SLE	Blood	NA	NA
PRJNA476781	SRR7367930	SLE	Blood	NA	NA
PRJNA476781	SRR7367931	SLE	Blood	NA	NA
PRJNA476781	SRR7367932	SLE	Blood	NA	NA
PRJNA476781	SRR7367933	SLE	Blood	NA	NA
PRJNA476781	SRR7367934	SLE	Blood	NA	NA
PRJNA476781	SRR7367935	SLE	Blood	NA	NA
PRJNA476781	SRR7367936	SLE	Blood	NA	NA
PRJNA476781	SRR7367937	SLE	Blood	NA	NA
PRJNA476781	SRR7367938	SLE	Blood	NA	NA
PRJNA476781	SRR7367939	SLE	Blood	NA	NA
PRJNA476781	SRR7367940	SLE	Blood	NA	NA
PRJNA476781	SRR7367941	SLE	Blood	NA	NA
PRJNA476781	SRR7367942	SLE	Blood	NA	NA
PRJNA476781	SRR7367943	SLE	Blood	NA	NA
PRJNA476781	SRR7367944	SLE	Blood	NA	NA
PRJNA476781	SRR7367945	SLE	Blood	NA	NA
PRJNA476781	SRR7367946	SLE	Blood	NA	NA
PRJNA476781	SRR7367947	SLE	Blood	NA	NA
PRJNA476781	SRR7367948	SLE	Blood	NA	NA
PRJNA476781	SRR7367949	SLE	Blood	NA	NA
PRJNA476781	SRR7367950	SLE	Blood	NA	NA
PRJNA476781	SRR7367951	SLE	Blood	NA	NA
PRJNA476781	SRR7367952	SLE	Blood	NA	NA
PRJNA476781	SRR7367953	SLE	Blood	NA	NA
PRJNA476781	SRR7367954	SLE	Blood	NA	NA
PRJNA476781	SRR7367955	SLE	Blood	NA	NA
PRJNA476781	SRR7367956	SLE	Blood	NA	NA
PRJNA476781	SRR7367957	SLE	Blood	NA	NA
PRJNA476781	SRR7367958	SLE	Blood	NA	NA
PRJNA476781	SRR7367959	SLE	Blood	NA	NA
PRJNA476781	SRR7367960	SLE	Blood	NA	NA
PRJNA476781	SRR7367961	SLE	Blood	NA	NA
PRJNA476781	SRR7367962	SLE	Blood	NA	NA
PRJNA476781	SRR7367963	SLE	Blood	NA	NA
PRJNA476781	SRR7367964	SLE	Blood	NA	NA
PRJNA476781	SRR7367965	SLE	Blood	NA	NA
PRJNA476781	SRR7367966	SLE	Blood	NA	NA
PRJNA476781	SRR7367967	SLE	Blood	NA	NA
PRJNA476781	SRR7367968	SLE	Blood	NA	NA
PRJNA476781	SRR7367969	SLE	Blood	NA	NA
PRJNA476781	SRR7367970	SLE	Blood	NA	NA
PRJNA476781	SRR7367971	SLE	Blood	NA	NA
PRJNA476781	SRR7367972	SLE	Blood	NA	NA
PRJNA476781	SRR7367973	SLE	Blood	NA	NA
PRJNA476781	SRR7367974	SLE	Blood	NA	NA
PRJNA476781	SRR7367975	SLE	Blood	NA	NA
PRJNA476781	SRR7367976	SLE	Blood	NA	NA
PRJNA476781	SRR7367977	SLE	Blood	NA	NA
PRJNA476781	SRR7367978	SLE	Blood	NA	NA
PRJNA476781	SRR7367979	SLE	Blood	NA	NA
PRJNA476781	SRR7367980	SLE	Blood	NA	NA
PRJNA476781	SRR7367981	SLE	Blood	NA	NA
PRJNA476781	SRR7367982	SLE	Blood	NA	NA
PRJNA476781	SRR7367983	SLE	Blood	NA	NA
PRJNA476781	SRR7367984	SLE	Blood	NA	NA
PRJNA476781	SRR7367985	SLE	Blood	NA	NA
PRJNA476781	SRR7367986	SLE	Blood	NA	NA
PRJNA476781	SRR7367987	SLE	Blood	NA	NA
PRJNA476781	SRR7367988	SLE	Blood	NA	NA
PRJNA476781	SRR7367989	SLE	Blood	NA	NA
PRJNA476781	SRR7367990	SLE	Blood	NA	NA
PRJNA476781	SRR7367991	SLE	Blood	NA	NA
PRJNA476781	SRR7367992	SLE	Blood	NA	NA
PRJNA476781	SRR7367993	SLE	Blood	NA	NA
PRJNA476781	SRR7367994	SLE	Blood	NA	NA
PRJNA476781	SRR7367995	SLE	Blood	NA	NA
PRJNA476781	SRR7367996	SLE	Blood	NA	NA
PRJNA476781	SRR7367997	SLE	Blood	NA	NA
PRJNA476781	SRR7367998	SLE	Blood	NA	NA
PRJNA476781	SRR7367999	SLE	Blood	NA	NA
PRJNA476781	SRR7368000	SLE	Blood	NA	NA
PRJNA476781	SRR7368001	SLE	Blood	NA	NA
PRJNA476781	SRR7368002	SLE	Blood	NA	NA
PRJNA476781	SRR7368003	SLE	Blood	NA	NA
PRJNA476781	SRR7368004	SLE	Blood	NA	NA
PRJNA476781	SRR7368005	SLE	Blood	NA	NA
PRJNA476781	SRR7368006	SLE	Blood	NA	NA
PRJNA476781	SRR7368007	SLE	Blood	NA	NA
PRJNA476781	SRR7368008	SLE	Blood	NA	NA
PRJNA476781	SRR7368009	SLE	Blood	NA	NA
PRJNA476781	SRR7368010	SLE	Blood	NA	NA
PRJNA476781	SRR7368011	SLE	Blood	NA	NA
PRJNA476781	SRR7368012	SLE	Blood	NA	NA
PRJNA476781	SRR7368013	SLE	Blood	NA	NA
PRJNA476781	SRR7368014	SLE	Blood	NA	NA
PRJNA476781	SRR7368015	SLE	Blood	NA	NA
PRJNA476781	SRR7368016	SLE	Blood	NA	NA
PRJNA476781	SRR7368017	SLE	Blood	NA	NA
PRJNA476781	SRR7368018	SLE	Blood	NA	NA
PRJNA476781	SRR7368019	SLE	Blood	NA	NA
PRJNA476781	SRR7368020	SLE	Blood	NA	NA
PRJNA476781	SRR7368021	SLE	Blood	NA	NA
PRJNA476781	SRR7368022	SLE	Blood	NA	NA
PRJNA476781	SRR7368023	SLE	Blood	NA	NA
PRJNA476781	SRR7368024	SLE	Blood	NA	NA
PRJNA476781	SRR7368025	SLE	Blood	NA	NA
PRJNA476781	SRR7368026	SLE	Blood	NA	NA
PRJNA476781	SRR7368027	SLE	Blood	NA	NA
PRJNA476781	SRR7368028	SLE	Blood	NA	NA
PRJNA476781	SRR7368029	SLE	Blood	NA	NA
PRJNA476781	SRR7368030	SLE	Blood	NA	NA
PRJNA476781	SRR7368031	SLE	Blood	NA	NA
PRJNA476781	SRR7368032	SLE	Blood	NA	NA
PRJNA476781	SRR7368033	SLE	Blood	NA	NA
PRJNA476781	SRR7368034	SLE	Blood	NA	NA
PRJNA476781	SRR7368035	SLE	Blood	NA	NA
PRJNA476781	SRR7368036	SLE	Blood	NA	NA
PRJNA476781	SRR7368037	SLE	Blood	NA	NA
PRJNA476781	SRR7368038	SLE	Blood	NA	NA
PRJNA476781	SRR7368039	SLE	Blood	NA	NA
PRJNA476781	SRR7368040	SLE	Blood	NA	NA
PRJNA476781	SRR7368041	SLE	Blood	NA	NA
PRJNA476781	SRR7368042	SLE	Blood	NA	NA
PRJNA476781	SRR7368043	SLE	Blood	NA	NA
PRJNA476781	SRR7368044	SLE	Blood	NA	NA
PRJNA476781	SRR7368045	SLE	Blood	NA	NA
PRJNA476781	SRR7368046	SLE	Blood	NA	NA
PRJNA476781	SRR7368047	SLE	Blood	NA	NA
PRJNA476781	SRR7368048	SLE	Blood	NA	NA
PRJNA476781	SRR7368049	SLE	Blood	NA	NA
PRJNA476781	SRR7368050	SLE	Blood	NA	NA
PRJNA476781	SRR7368051	SLE	Blood	NA	NA
PRJNA476781	SRR7368052	SLE	Blood	NA	NA
PRJNA476781	SRR7368053	SLE	Blood	NA	NA
PRJNA476781	SRR7368054	SLE	Blood	NA	NA
PRJNA476781	SRR7368055	SLE	Blood	NA	NA
PRJNA476781	SRR7368056	SLE	Blood	NA	NA
PRJNA476781	SRR7368057	SLE	Blood	NA	NA
PRJNA476781	SRR7368058	SLE	Blood	NA	NA
PRJNA476781	SRR7368059	SLE	Blood	NA	NA
PRJNA476781	SRR7368060	SLE	Blood	NA	NA
PRJNA476781	SRR7368061	SLE	Blood	NA	NA
PRJNA476781	SRR7368062	SLE	Blood	NA	NA
PRJNA476781	SRR7368063	SLE	Blood	NA	NA
PRJNA476781	SRR7368064	SLE	Blood	NA	NA
PRJNA476781	SRR7368065	SLE	Blood	NA	NA
PRJNA476781	SRR7368066	SLE	Blood	NA	NA
PRJNA476781	SRR7368067	SLE	Blood	NA	NA
PRJNA476781	SRR7368068	SLE	Blood	NA	NA
PRJNA476781	SRR7368069	SLE	Blood	NA	NA
PRJNA483394	SRR7618095	SLE	Blood	71	NA
PRJNA483394	SRR7618096	SLE	Blood	62	NA
PRJNA483394	SRR7618097	SLE	Blood	71	NA
PRJNA483394	SRR7618098	SLE	Blood	51	NA
PRJNA483394	SRR7618099	SLE	Blood	43	NA
PRJNA483394	SRR7618100	SLE	Blood	34	NA
PRJNA483394	SRR7618101	SLE	Blood	56	NA
PRJNA483394	SRR7618102	SLE	Blood	39	NA
PRJNA483394	SRR7618103	SLE	Blood	52	NA
PRJNA483394	SRR7618104	Control	Blood	40	NA
PRJNA483394	SRR7618105	SLE	Blood	34	NA
PRJNA483394	SRR7618106	SLE	Blood	21	NA
PRJNA483394	SRR7618107	SLE	Blood	28	NA
PRJNA483394	SRR7618108	SLE	Blood	42	NA
PRJNA483394	SRR7618109	SLE	Blood	59	NA
PRJNA483394	SRR7618110	SLE	Blood	50	NA
PRJNA483394	SRR7618111	SLE	Blood	36	NA
PRJNA483394	SRR7618112	SLE	Blood	53	NA
PRJNA483394	SRR7618113	Control	Blood	35	NA
PRJNA483394	SRR7618114	Control	Blood	50	NA
PRJNA483394	SRR7618115	Control	Blood	34	NA
PRJNA483394	SRR7618116	Control	Blood	44	NA
PRJNA483394	SRR7618117	Control	Blood	33	NA
PRJNA483394	SRR7618358	SLE	Blood	32	NA
PRJNA496570	SRR8074216	Control	Blood	NA	NA
PRJNA496570	SRR8074217	Control	Blood	NA	NA
PRJNA496570	SRR8074218	Control	Blood	NA	NA
PRJNA496570	SRR8074219	Control	Blood	NA	NA
PRJNA496570	SRR8074220	SLE	Blood	NA	NA
PRJNA496570	SRR8074221	SLE	Blood	NA	NA
PRJNA496570	SRR8074222	SLE	Blood	NA	NA
PRJNA496570	SRR8074223	SLE	Blood	NA	NA
PRJNA496570	SRR8074224	SLE	Blood	NA	NA
PRJNA496570	SRR8074225	SLE	Blood	NA	NA
PRJNA496570	SRR8074226	SLE	Blood	NA	NA
PRJNA496570	SRR8074227	SLE	Blood	NA	NA
PRJNA505280	SRR8181357	SLE	Blood	NA	NA
PRJNA505280	SRR8181358	SLE	Blood	NA	NA
PRJNA505280	SRR8181359	SLE	Blood	NA	NA
PRJNA505280	SRR8181360	SLE	Blood	NA	NA
PRJNA505280	SRR8181361	SLE	Blood	NA	NA
PRJNA505280	SRR8181362	SLE	Blood	NA	NA
PRJNA505280	SRR8181363	SLE	Blood	NA	NA
PRJNA505280	SRR8181364	SLE	Blood	NA	NA
PRJNA505280	SRR8181365	SLE	Blood	NA	NA
PRJNA505280	SRR8181366	SLE	Blood	NA	NA
PRJNA505280	SRR8181367	SLE	Blood	NA	NA
PRJNA505280	SRR8181368	SLE	Blood	NA	NA
PRJNA505280	SRR8181369	SLE	Blood	NA	NA
PRJNA505280	SRR8181370	SLE	Blood	NA	NA
PRJNA505280	SRR8181371	SLE	Blood	NA	NA
PRJNA505280	SRR8181372	SLE	Blood	NA	NA
PRJNA505280	SRR8181373	SLE	Blood	NA	NA
PRJNA505280	SRR8181374	SLE	Blood	NA	NA
PRJNA505280	SRR8181375	SLE	Blood	NA	NA
PRJNA505280	SRR8181376	SLE	Blood	NA	NA
PRJNA505280	SRR8181377	Control	Blood	NA	NA
PRJNA505280	SRR8181378	Control	Blood	NA	NA
PRJNA505280	SRR8181379	Control	Blood	NA	NA
PRJNA505280	SRR8181380	Control	Blood	NA	NA
PRJNA505280	SRR8181381	Control	Blood	NA	NA
PRJNA505280	SRR8181382	Control	Blood	NA	NA
PRJNA579362	SRR10342368	SLE	Blood	NA	NA
PRJNA579362	SRR10342369	SLE	Blood	NA	NA
PRJNA579362	SRR10342370	Control	Blood	NA	NA
PRJNA579362	SRR10342371	Control	Blood	NA	NA
PRJNA645252	SRR12190417	Control	Blood	NA	NA
PRJNA645252	SRR12190418	Control	Blood	NA	NA
PRJNA645252	SRR12190419	Control	Blood	NA	NA
PRJNA645252	SRR12190420	Control	Blood	NA	NA
PRJNA645252	SRR12190421	Control	Blood	NA	NA
PRJNA645252	SRR12190422	Control	Blood	NA	NA
PRJNA645252	SRR12190423	Control	Blood	NA	NA
PRJNA645252	SRR12190424	SLE	Blood	NA	NA
PRJNA645252	SRR12190425	SLE	Blood	NA	NA
PRJNA645252	SRR12190426	SLE	Blood	NA	NA
PRJNA645252	SRR12190427	SLE	Blood	NA	NA
PRJNA645252	SRR12190428	SLE	Blood	NA	NA
PRJNA645252	SRR12190429	Control	Blood	NA	NA
PRJNA645252	SRR12190430	SLE	Blood	NA	NA
PRJNA645252	SRR12190431	SLE	Blood	NA	NA
PRJNA645252	SRR12190432	SLE	Blood	NA	NA
PRJNA645252	SRR12190433	SLE	Blood	NA	NA
PRJNA645252	SRR12190434	SLE	Blood	NA	NA
PRJNA645252	SRR12190435	SLE	Blood	NA	NA
PRJNA645252	SRR12190436	SLE	Blood	NA	NA
PRJNA645252	SRR12190437	SLE	Blood	NA	NA
PRJNA645252	SRR12190438	Control	Blood	NA	NA
PRJNA645252	SRR12190439	Control	Blood	NA	NA
PRJNA645252	SRR12190440	Control	Blood	NA	NA
PRJNA645252	SRR12190441	Control	Blood	NA	NA
PRJNA667695	SRR12780584	Control	Blood	NA	female
PRJNA667695	SRR12780585	Control	Blood	NA	male
PRJNA667695	SRR12780586	Control	Blood	NA	female
PRJNA667695	SRR12780587	Control	Blood	NA	female
PRJNA667695	SRR12780588	Control	Blood	NA	female
PRJNA667695	SRR12780589	Control	Blood	NA	male
PRJNA667695	SRR12780590	Control	Blood	NA	female
PRJNA667695	SRR12780591	Control	Blood	NA	female
PRJNA667695	SRR12780592	Control	Blood	NA	female
PRJNA667695	SRR12780593	Control	Blood	NA	male
PRJNA667695	SRR12780594	Control	Blood	NA	female
PRJNA667695	SRR12780595	Control	Blood	NA	female
PRJNA667695	SRR12780596	Control	Blood	NA	female
PRJNA667695	SRR12780597	Control	Blood	NA	male
PRJNA667695	SRR12780598	Control	Blood	NA	female
PRJNA667695	SRR12780599	Control	Blood	NA	female
PRJNA683207	SRR13214141	Control	Blood	NA	NA
PRJNA683207	SRR13214142	Control	Blood	NA	NA
PRJNA683207	SRR13214143	Control	Blood	NA	NA
PRJNA683207	SRR13214144	Control	Blood	NA	NA
PRJNA683207	SRR13214145	Control	Blood	NA	NA
PRJNA683207	SRR13214146	SLE	Blood	NA	NA
PRJNA683207	SRR13214147	SLE	Blood	NA	NA
PRJNA683207	SRR13214148	SLE	Blood	NA	NA
PRJNA683207	SRR13214149	SLE	Blood	NA	NA
PRJNA683207	SRR13214150	SLE	Blood	NA	NA
PRJNA684605	SRR13243280	SLE	Blood	NA	NA
PRJNA684605	SRR13243281	SLE	Blood	NA	NA
PRJNA684605	SRR13243282	SLE	Blood	NA	NA
PRJNA684605	SRR13243283	SLE	Blood	NA	NA
PRJNA684605	SRR13243284	SLE	Blood	NA	NA
PRJNA684605	SRR13243285	SLE	Blood	NA	NA
PRJNA684605	SRR13243286	Control	Blood	NA	NA
PRJNA684605	SRR13243287	Control	Blood	NA	NA
PRJNA684605	SRR13243288	Control	Blood	NA	NA
PRJNA684605	SRR13243289	Control	Blood	NA	NA
PRJNA684605	SRR13243290	Control	Blood	NA	NA
PRJNA684605	SRR13243291	Control	Blood	NA	NA
PRJNA684605	SRR13243292	Control	Blood	NA	NA
PRJNA684605	SRR13243293	SLE	Blood	NA	NA
PRJNA684605	SRR13243294	SLE	Blood	NA	NA
PRJNA684605	SRR13243295	SLE	Blood	NA	NA
PRJNA684605	SRR13243296	SLE	Blood	NA	NA
PRJNA684605	SRR13243297	SLE	Blood	NA	NA
PRJNA684605	SRR13243298	SLE	Blood	NA	NA
PRJNA684605	SRR13243299	SLE	Blood	NA	NA
PRJNA684605	SRR13243300	SLE	Blood	NA	NA
PRJNA684605	SRR13243301	SLE	Blood	NA	NA
PRJNA684605	SRR13243302	SLE	Blood	NA	NA
PRJNA684605	SRR13243303	SLE	Blood	NA	NA
PRJNA684605	SRR13243304	SLE	Blood	NA	NA
PRJNA684605	SRR13243305	SLE	Blood	NA	NA
PRJNA684605	SRR13243306	SLE	Blood	NA	NA
PRJNA715175	SRR13988787	Control	Blood	NA	NA
PRJNA715175	SRR13988788	SLE	Blood	NA	NA
PRJNA715175	SRR13988789	SLE	Blood	NA	NA
PRJNA715175	SRR13988790	SLE	Blood	NA	NA
PRJNA715175	SRR13988791	SLE	Blood	NA	NA
PRJNA715175	SRR13988792	SLE	Blood	NA	NA
PRJNA715175	SRR13988793	SLE	Blood	NA	NA
PRJNA715175	SRR13988794	SLE	Blood	NA	NA
PRJNA715175	SRR13988795	Control	Blood	NA	NA
PRJNA715175	SRR13988796	Control	Blood	NA	NA
PRJNA715175	SRR13988797	Control	Blood	NA	NA
PRJNA715175	SRR13988798	Control	Blood	NA	NA
PRJNA715175	SRR13988799	Control	Blood	NA	NA
PRJNA717024	SRR14063573	SLE	Blood	26	female
PRJNA717024	SRR14063574	SLE	Blood	27	female
PRJNA717024	SRR14063575	SLE	Blood	60	female
PRJNA717024	SRR14063576	SLE	Blood	24	male
PRJNA717024	SRR14063577	SLE	Blood	44	female
PRJNA717024	SRR14063578	SLE	Blood	19	female
PRJNA717024	SRR14063579	SLE	Blood	51	female
PRJNA717024	SRR14063580	SLE	Blood	50	female
PRJNA717024	SRR14063581	SLE	Blood	23	female
PRJNA717024	SRR14063582	SLE	Blood	52	female
PRJNA717024	SRR14063583	Control	Blood	26	NA
PRJNA717024	SRR14063584	SLE	Blood	52	female
PRJNA717024	SRR14063585	SLE	Blood	35	female
PRJNA717024	SRR14063586	SLE	Blood	25	female
PRJNA717024	SRR14063587	SLE	Blood	58	female
PRJNA717024	SRR14063588	SLE	Blood	54	female
PRJNA717024	SRR14063589	SLE	Blood	20	female
PRJNA717024	SRR14063590	SLE	Blood	63	female
PRJNA717024	SRR14063591	SLE	Blood	37	female
PRJNA717024	SRR14063592	SLE	Blood	51	female
PRJNA717024	SRR14063593	SLE	Blood	19	female
PRJNA717024	SRR14063594	Control	Blood	53	NA
PRJNA717024	SRR14063595	SLE	Blood	19	female
PRJNA717024	SRR14063596	SLE	Blood	40	female
PRJNA717024	SRR14063597	SLE	Blood	39	female
PRJNA717024	SRR14063598	SLE	Blood	22	female
PRJNA717024	SRR14063599	SLE	Blood	24	female
PRJNA717024	SRR14063600	SLE	Blood	46	female
PRJNA717024	SRR14063601	SLE	Blood	30	female
PRJNA717024	SRR14063602	SLE	Blood	30	female
PRJNA717024	SRR14063603	SLE	Blood	37	female
PRJNA717024	SRR14063604	SLE	Blood	54	female
PRJNA717024	SRR14063605	Control	Blood	50	NA
PRJNA717024	SRR14063606	SLE	Blood	54	female
PRJNA717024	SRR14063607	SLE	Blood	37	female
PRJNA717024	SRR14063608	SLE	Blood	52	female
PRJNA717024	SRR14063609	SLE	Blood	46	female
PRJNA717024	SRR14063610	SLE	Blood	47	female
PRJNA717024	SRR14063611	SLE	Blood	63	female
PRJNA717024	SRR14063612	SLE	Blood	46	female
PRJNA717024	SRR14063613	SLE	Blood	43	female
PRJNA717024	SRR14063614	SLE	Blood	33	female
PRJNA717024	SRR14063615	SLE	Blood	28	male
PRJNA717024	SRR14063616	Control	Blood	49	NA
PRJNA717024	SRR14063617	SLE	Blood	34	female
PRJNA717024	SRR14063618	SLE	Blood	33	male
PRJNA717024	SRR14063619	SLE	Blood	56	female
PRJNA717024	SRR14063620	SLE	Blood	24	female
PRJNA717024	SRR14063621	SLE	Blood	43	female
PRJNA717024	SRR14063622	SLE	Blood	35	male
PRJNA717024	SRR14063623	SLE	Blood	29	female
PRJNA717024	SRR14063624	SLE	Blood	22	female
PRJNA717024	SRR14063625	SLE	Blood	27	female
PRJNA717024	SRR14063626	SLE	Blood	27	female
PRJNA717024	SRR14063627	Control	Blood	32	NA
PRJNA717024	SRR14063628	SLE	Blood	34	female
PRJNA717024	SRR14063629	SLE	Blood	43	female
PRJNA717024	SRR14063630	Control	Blood	35	female
PRJNA717024	SRR14063631	Control	Blood	40	female
PRJNA717024	SRR14063632	Control	Blood	36	female
PRJNA717024	SRR14063633	Control	Blood	51	female
PRJNA717024	SRR14063634	Control	Blood	35	female
PRJNA717024	SRR14063635	Control	Blood	38	female
PRJNA717024	SRR14063636	Control	Blood	57	female
PRJNA717024	SRR14063637	Control	Blood	37	female
PRJNA717024	SRR14063638	Control	Blood	39	female
PRJNA717024	SRR14063639	Control	Blood	36	female
PRJNA717024	SRR14063640	Control	Blood	54	female
PRJNA717024	SRR14063641	Control	Blood	39	female
PRJNA717024	SRR14063642	Control	Blood	51	female
PRJNA717024	SRR14063643	Control	Blood	55	female
PRJNA717024	SRR14063644	Control	Blood	53	female
PRJNA717024	SRR14063645	Control	Blood	46	female
PRJNA717024	SRR14063646	Control	Blood	60	female
PRJNA717024	SRR14063647	Control	Blood	40	female
PRJNA717024	SRR14063648	Control	Blood	29	male
PRJNA717024	SRR14063649	Control	Blood	34	female
PRJNA717024	SRR14063650	Control	Blood	29	male
PRJNA717024	SRR14063651	Control	Blood	21	female
PRJNA717024	SRR14063652	Control	Blood	24	NA
PRJNA717024	SRR14063653	Control	Blood	22	NA
PRJNA717024	SRR14063654	Control	Blood	20	female
PRJNA717024	SRR14063655	Control	Blood	22	female
PRJNA717024	SRR14063656	Control	Blood	27	NA
PRJNA717024	SRR14063657	Control	Blood	33	NA
PRJNA717024	SRR14063658	Control	Blood	28	NA
PRJNA717024	SRR14063659	Control	Blood	20	NA
PRJNA717024	SRR14063660	Control	Blood	33	NA
PRJNA717024	SRR14063661	Control	Blood	59	female
PRJNA717024	SRR14063662	Control	Blood	28	female
PRJNA717024	SRR14063663	Control	Blood	24	male
PRJNA717024	SRR14063664	Control	Blood	30	female
PRJNA717024	SRR14063665	Control	Blood	23	NA
PRJNA717024	SRR14063666	Control	Blood	33	NA
PRJNA717024	SRR14063667	Control	Blood	54	NA
PRJNA717024	SRR14063668	Control	Blood	42	NA
PRJNA717024	SRR14063669	Control	Blood	25	NA
PRJNA717024	SRR14063670	Control	Blood	51	female
PRJNA717024	SRR14063671	Control	Blood	41	female
PRJNA717024	SRR14063672	Control	Blood	47	NA
PRJNA734019	SRR14694911	SLE	Blood	NA	NA
PRJNA734019	SRR14694912	SLE	Blood	NA	NA
PRJNA734019	SRR14694913	SLE	Blood	NA	NA
PRJNA734019	SRR14694914	SLE	Blood	NA	NA
PRJNA734019	SRR14694915	SLE	Blood	NA	NA
PRJNA734019	SRR14694916	Control	Blood	NA	NA
PRJNA734019	SRR14694917	Control	Blood	NA	NA
PRJNA734019	SRR14694918	Control	Blood	NA	NA
PRJNA734019	SRR14694919	Control	Blood	NA	NA
PRJNA734019	SRR14694920	Control	Blood	NA	NA
PRJNA734293	SRR14701392	Control	Blood	NA	NA
PRJNA734293	SRR14701393	Control	Blood	NA	NA
PRJNA734293	SRR14701394	Control	Blood	NA	NA
PRJNA734293	SRR14701395	Control	Blood	NA	NA
PRJNA734293	SRR14701396	Control	Blood	NA	NA
PRJNA734293	SRR14701397	Control	Blood	NA	NA
PRJNA734293	SRR14701398	Control	Blood	NA	NA
PRJNA734293	SRR14701399	SLE	Blood	NA	NA
PRJNA734293	SRR14701400	SLE	Blood	NA	NA
PRJNA734293	SRR14701401	SLE	Blood	NA	NA
PRJNA734293	SRR14701402	SLE	Blood	NA	NA
PRJNA734293	SRR14701403	SLE	Blood	NA	NA
PRJNA734293	SRR14701404	Control	Blood	NA	NA
PRJNA734293	SRR14701405	SLE	Blood	NA	NA
PRJNA734293	SRR14701406	SLE	Blood	NA	NA
PRJNA734293	SRR14701407	SLE	Blood	NA	NA
PRJNA734293	SRR14701408	SLE	Blood	NA	NA
PRJNA734293	SRR14701409	SLE	Blood	NA	NA
PRJNA734293	SRR14701410	SLE	Blood	NA	NA
PRJNA734293	SRR14701411	SLE	Blood	NA	NA
PRJNA734293	SRR14701412	SLE	Blood	NA	NA
PRJNA734293	SRR14701413	Control	Blood	NA	NA
PRJNA734293	SRR14701414	Control	Blood	NA	NA
PRJNA734293	SRR14701415	Control	Blood	NA	NA
PRJNA734293	SRR14701416	Control	Blood	NA	NA
PRJNA734293	SRR14701417	Control	Blood	NA	NA
PRJNA734293	SRR14701418	Control	Blood	NA	NA
PRJNA734293	SRR14701419	Control	Blood	NA	NA
PRJNA734293	SRR14701420	SLE	Blood	NA	NA
PRJNA734293	SRR14701421	Control	Blood	NA	NA
PRJNA734293	SRR14701422	SLE	Blood	NA	NA
PRJNA734293	SRR14701423	Control	Blood	NA	NA
PRJNA734293	SRR14701424	SLE	Blood	NA	NA
PRJNA734293	SRR14701425	SLE	Blood	NA	NA
PRJNA734293	SRR14701426	SLE	Blood	NA	NA
PRJNA734293	SRR14701427	SLE	Blood	NA	NA
PRJNA734293	SRR14701428	SLE	Blood	NA	NA
PRJNA734293	SRR14701429	SLE	Blood	NA	NA
PRJNA734293	SRR14701430	SLE	Blood	NA	NA
PRJNA858861	SRR20214023	SLE	Blood	41 years	female
PRJNA858861	SRR20214024	SLE	Blood	58 years	female
PRJNA858861	SRR20214025	SLE	Blood	27 years	male
PRJNA858861	SRR20214026	SLE	Blood	38 years	female
PRJNA858861	SRR20214027	SLE	Blood	30 years	female
PRJNA858861	SRR20214028	SLE	Blood	27 years	female
PRJNA858861	SRR20214029	SLE	Blood	33 years	female
PRJNA858861	SRR20214030	SLE	Blood	44 years	female
PRJNA858861	SRR20214031	SLE	Blood	37 years	female
PRJNA858861	SRR20214032	SLE	Blood	46 years	female
PRJNA858861	SRR20214033	SLE	Blood	55 years	female
PRJNA858861	SRR20214034	SLE	Blood	47 years	female
PRJNA858861	SRR20214035	SLE	Blood	30 years	female
PRJNA858861	SRR20214036	SLE	Blood	62 years	female
PRJNA858861	SRR20214037	SLE	Blood	43 years	female
PRJNA858861	SRR20214038	SLE	Blood	41 years	female
PRJNA858861	SRR20214039	SLE	Blood	58 years	female
PRJNA858861	SRR20214040	SLE	Blood	27 years	male
PRJNA858861	SRR20214041	SLE	Blood	38 years	female
PRJNA858861	SRR20214042	SLE	Blood	30 years	female
PRJNA858861	SRR20214043	SLE	Blood	27 years	female
PRJNA858861	SRR20214044	SLE	Blood	30 years	female
PRJNA858861	SRR20214045	SLE	Blood	32 years	female
PRJNA858861	SRR20214046	SLE	Blood	32 years	female
PRJNA858861	SRR20214047	SLE	Blood	49 years	female
PRJNA858861	SRR20214048	SLE	Blood	47 years	female
PRJNA858861	SRR20214049	SLE	Blood	33 years	female
PRJNA858861	SRR20214050	SLE	Blood	44 years	female
PRJNA858861	SRR20214051	SLE	Blood	37 years	female
PRJNA858861	SRR20214052	SLE	Blood	46 years	female
PRJNA858861	SRR20214053	SLE	Blood	55 years	female
PRJNA858861	SRR20214054	SLE	Blood	47 years	female
PRJNA858861	SRR20214055	SLE	Blood	62 years	female
PRJNA858861	SRR20214056	SLE	Blood	43 years	female
PRJNA858861	SRR20214057	SLE	Blood	49 years	female
PRJNA858861	SRR20214058	SLE	Blood	47 years	female

### Sheet: Table S2
Table S2. The virus abundances detected in each Run.
Run	HHV3(10335)	HHV4(10376)	HHV5(10359)	TTV(68887)	AV-sp(2055263)	HAdV-C(129951)	PGV-A(1758225)	PGV-C(54290)	IAV(11320)	EMCV(12104)
SRR10342368	0	0	0.0616	0	0	0	0	0	0	0
SRR10342369	0	0	8.2436	5.0797	7.4451	0	0	0	0	13.6836
SRR12190424	0	0	0.62	0	0	0	0	0	0	0
SRR12190436	0	0	0.0997	0	0	0	0	0	0	0
SRR12190437	0	0	0.2732	0	0	0	0	0	0	0
SRR13214142	0	0.062	0	0	0	0	0	0	0	0
SRR14063580	0	0	0	0	0	0	5.4677	4.4576	0	0
SRR14063598	0	0.034	0	0	0	0	0	0	0	0
SRR14063599	0	0	0	2.1834	0	0	0	0	0	0
SRR14063601	0	0	0.2331	0	0	0	0	0	0	0
SRR14063612	0	0	0	0	0	0	183.361	81.5768	0	0
SRR14063617	0	0.0336	0	0	0	0	0	0	0	0
SRR14063618	0	0.0329	0	0	0	0	0	0	0	0
SRR14063619	0	0	0	0	2.4212	0	0	0	0	0
SRR14063622	0	0	0	0	0	0	1.9127	2.0049	0	0
SRR14063626	0	0.0496	0	0	0	0	0	0	0	0
SRR14063640	0	0.0921	0	0	0	0	0	0	0	0
SRR14063644	0	0	0	0	3.1311	0	0	0	0	0
SRR14063650	0	0	0	0	0	0	4.3633	0	0	0
SRR14063659	0	0	0	0	0	0	81.8644	82.0248	0	0
SRR14063660	0	0.0659	0	0	0	0	0	0	0	0
SRR14694912	0	1.162	0	0	0	0	0	0	0	0
SRR14694914	0	0.1054	0	0	0	0	0	0	0	0
SRR20214031	0	0.1284	0	0	0	0	0	0	0	0
SRR20214045	0	0	0	0	9.6558	0	0	0	0	0
SRR20214046	0	0	0	0	9.7094	0	0	0	0	0
SRR3362713	0	0	0.0615	0	0	0.802	0	0	0	0
SRR3362715	0	0.2514	0	0	0	0	0	0	0	0
SRR3362723	0	0	0	0	5.6671	0	0	0	0	0
SRR3362725	0	0	0.1659	0	0	0	0	0	0	0
SRR3362729	0	0	0.0615	0	0	0	0	0	0	0
SRR3362733	0	0.2514	0	0	0	0	0	0	0	0
SRR3362734	0	0	0	3.5257	0	0	0	0	0	0
SRR7367609	0	0	0	0	0	0	0	0	0.6477	0
SRR7367625	0	0	0	0	0	0.6368	0	0	0	0
SRR7367644	0	0	0.066	0	0	0	0	0	0	0
SRR7367651	0	0	0.0652	0	0	0	0	0	0	0
SRR7367660	0	0	0	2.0537	0	0	0	0	0	0
SRR7367661	0	0	0.0327	0	3.0101	0	0	0	0	0
SRR7367664	0	0	0.0324	4.0703	11.9314	0	0	0	0	0
SRR7367672	0	0.0451	0	0	0	0.4316	0	0	0	0
SRR7367675	0	0	0	0	0	0.2151	0	0	0	0
SRR7367684	0	0	0	2.0015	0	0	0	0	0	0
SRR7367695	0	0	0.2328	0	0	0	0	0	0	0
SRR7367701	0	0	0.1276	0	0	0	0	0	0	0
SRR7367703	0	0	0	0	0	0.213	0	0	0	0
SRR7367706	0	0	0	0	3.0101	0	0	0	0	0
SRR7367716	0	0	0.1307	0	0	0	0	0	0	0
SRR7367735	0	0	0	6.0745	0	0	0	0	0	0
SRR7367742	0	0	0	3.3404	0	0	0	0	0	0
SRR7367754	0	0	0	0	0	0	0	0	3.5601	0
SRR7367763	0	0	0.033	0	0	0	0	0	0	0
SRR7367771	0	0	0	2.0588	0	0	0	0	0	0
SRR7367790	0	0	0	2.0393	0	0	0	0	0	0
SRR7367795	0	0	0	0	0	0	0	0	1.1723	0
SRR7367802	0	0.0445	0	0	0	0	0	0	0	0
SRR7367809	0	0	2.3847	6.1595	3.0092	0	0	0	0	0
SRR7367868	0	0	0	0	0	0.2133	0	0	0	0
SRR7367875	0	0.0448	0	0	0	0	0	0	0	0
SRR7367876	0	0.0448	0	0	0	0	0	0	0	0
SRR7367880	0	0	0.0329	0	0	0	0	0	0	0
SRR7367892	0	0	0.0973	0	0	0	0	0	0	0
SRR7367902	0	0	0	0	0	0	0	0	1.179	0
SRR7367919	0	0	0	8.3007	30.4152	0	0	0	3.5316	0
SRR7367923	0	0	0.0979	0	0	0	0	0	0	0
SRR7367938	0	0	0	6.1466	18.0176	0	0	0	0	0
SRR7367941	0	0	0	0	6.0419	0	0	0	0	0
SRR7367943	0	0	0.0653	0	0	0	0	0	0	0
SRR7367944	0	0.0449	0	0	0	0	0	0	0	0
SRR7367948	0	0	0	0	0	0.2437	0	0	0	0
SRR7367979	0	0	0	0	2.948	0	0	0	0	0
SRR7367988	0	0	0.0329	0	0	0	0	0	0	0
SRR7367991	0.1838	0	0	0	0	0	0	0	0	0
SRR7367993	0	0	0	0	9.1402	0	0	0	0	0
SRR7368000	0	0.0447	0	0	0	0	0	0	0	0
SRR7368002	0.0615	0	0	0	0	0	0	0	0	0
SRR7368012	0	0	0	2.121	3.1087	0	0	0	0	0
SRR7368017	0	0	0	0	2.9806	0	0	0	0	0
SRR7368032	0	0	0	0	0	0.2131	0	0	0	0
SRR7368050	0	0	0.0287	0	0	0	0	0	0	0
SRR7368055	0	0	0.2206	0	0	0	0	0	0	0
SRR7368056	0	0	0	0	0	0.7361	0	0	0	0
SRR7368063	0	0	0.0523	0	0	0	0	0	0	0
SRR8074220	0	0.4048	0.027	0	0	0	0	0	0	0
SRR8074222	0	0	0	12.4443	0	0	0	0	0	0
SRR8074223	0	0	0.0483	3.0341	0	0	0	0	0	0
SRR8181364	0	0.0837	0	0	0	0	0	0	0	0
SRR8181373	0	0	0	0	0	1.2217	0	0	0	0
SRR8181375	0	0	0	0	0	0.9253	0	0	0	0
SRR8181376	0	0	0	0	0	0.3571	0	0	0	0
SRR8181377	0	0	0	0	0	0.5299	0	0	0	0

### Sheet: Table S3
Table S3. The taxonomic details about the viruses identified in the study.
Abbr	Taxid	Taxonomy
		Kingdom	Phylum	Class	Order	Family	Genus	Species
HHV3	10335	Viruses	Peploviricota	Herviviricetes	Herpesvirales	Herpesviridae	Varicellovirus	Varicellovirus humanalpha3
HHV4	10376	Viruses	Peploviricota	Herviviricetes	Herpesvirales	Herpesviridae	Lymphocryptovirus	Lymphocryptovirus humangamma4
HHV5	10359	Viruses	Peploviricota	Herviviricetes	Herpesvirales	Herpesviridae	Cytomegalovirus	Cytomegalovirus humanbeta5
TTV	68887	Viruses				Anelloviridae		Torque teno virus
AV-sp	2055263	Viruses				Anelloviridae		Anelloviridae sp.
HAdV-C	129951	Viruses	Preplasmiviricota	Tectiliviricetes	Rowavirales	Adenoviridae	Mastadenovirus	Human mastadenovirus C
PGV-A	1758225	Viruses	Kitrinoviricota	Flasuviricetes	Amarillovirales	Flaviviridae	Pegivirus	Pegivirus platyrrhini
PGV-C	54290	Viruses	Kitrinoviricota	Flasuviricetes	Amarillovirales	Flaviviridae	Pegivirus	Pegivirus hominis
IAV	11320	Viruses	Negarnaviricota	Insthoviricetes	Articulavirales	Orthomyxoviridae	Alphainfluenzavirus	Alphainfluenzavirus influenzae
EMCV	12104	Viruses	Pisuviricota	Pisoniviricetes	Picornavirales	Picornaviridae	Cardiovirus	Cardiovirus A

### Sheet: Table S4
Table S4. The ISGs used in the study and their categories.
ISG name	Antiviral	SLE-related
RSAD2	1	1
OAS3	1	1
IFIT3	1	1
PARP9	1	1
CMPK2	1	1
USP18	1	1
DDX60	1	1
OAS2	1	1
EPSTI1	1	1
DDX58	1	1
IFIT1	1	1
MX1	1	1
IFIT2	1	1
IFI44	1	1
IFIH1	1	1
RTP4	1	1
IFI35	1	1
ZBP1	1	1
IFITM3	1	1
IRF7	1	1
LGALS3BP	1	1
ISG15	1	1
LY6E	1	1
SPATS2L	1	1
SIGLEC1	1	1
ABTB2	1	0
ACOT9	1	0
ADAR	1	0
AGRN	1	0
ANKFY1	1	0
ATP10A	1	0
B2M	1	0
BAG1	1	0
BST2	1	0
CASP1	1	0
CASP4	1	0
CHMP5	1	0
CNP	1	0
DHX58	1	0
DTX3L	1	0
EIF2AK2	1	0
FAM26F	1	0
FBXO39	1	0
FBXO6	1	0
GBP2	1	0
GBP3	1	0
GBP4	1	0
GBP5	1	0
GBP6	1	0
GSDMD	1	0
HPSE	1	0
HSH2D	1	0
IFITM1	1	0
IFITM2	1	0
IRF1	1	0
IRF9	1	0
ISG20	1	0
LAP3	1	0
LCP2	1	0
LGALS9	1	0
LY96	1	0
LYSMD2	1	0
MAP3K8	1	0
MLKL	1	0
MX2	1	0
MYD88	1	0
N4BP1	1	0
NOD1	1	0
NUB1	1	0
PARP10	1	0
PARP12	1	0
PARP14	1	0
PHF11	1	0
PLAC8	1	0
PSMB8	1	0
PSMB9	1	0
PSME1	1	0
PSME2	1	0
RAB24	1	0
RNF114	1	0
RNF213	1	0
SAMD9L	1	0
SAMHD1	1	0
SAT1	1	0
SCARB2	1	0
SERPINB9	1	0
SLFN5	1	0
SP110	1	0
SP140	1	0
STAMBPL1	1	0
STAT1	1	0
STAT2	1	0
STAT3	1	0
TAP1	1	0
TDRD7	1	0
TMEM106A	1	0
TMEM140	1	0
TNFSF10	1	0
TRAFD1	1	0
TRIM21	1	0
TRIM25	1	0
UBE2L6	1	0
UNC93B1	1	0
VRK2	1	0
XAF1	1	0
ZC3HAV1	1	0
ZCCHC2	1	0
ZNFX1	1	0
IFI27	0	1
IFI44L	0	1
OAS1	0	1
IFI6	0	1
CXCL10	0	1
HERC5	0	1
OASL	0	1
SERPING1	0	1
PDCD1LG2	0	1
PLSCR1	0	1
S100A8	0	1
CCL2	0	1
IFIT5	0	1
FCGR1A	0	1
LAMP3	0	1
HERC6	0	1
SOCS1	0	1
S100A9	0	1
SOCS3	0	1
MS4A4A	0	1
C1QB	0	1
